# Human iPSC Derived Enamel Organoid Guided by Single-Cell Atlas of Human Tooth Development

**DOI:** 10.1101/2022.08.09.503399

**Authors:** A Alghadeer, S Hanson-Drury, D Ehnes, YT Zhao, AP Patni, D O’Day, CH Spurrell, AA Gogate, A Phal, H Zhang, A Devi, Y Wang, L Starita, D Doherty, I Glass, J Shendure, D Baker, MC Regier, J Mathieu, H Ruohola-Baker

## Abstract

Tooth enamel secreted by ameloblasts is the hardest material in the human body, acting as a shield protecting the teeth. However, the enamel is gradually damaged or partially lost in over 90% of adults and cannot be regenerated due to a lack of ameloblasts in erupted teeth. Here we use sci-RNA-seq to establish a spatiotemporal single-cell atlas for the developing human tooth and identify regulatory mechanisms controlling the differentiation process of human ameloblasts. We reveal key signaling pathways involved between the support cells and ameloblasts during fetal development and recapitulate those findings in a novel human ameloblast *in vitro* differentiation from iPSCs. We furthermore develop a mineralizing enamel organ-like 3D organoid system. These studies pave the way for future regenerative dentistry and therapies toward genetic diseases affecting enamel formation.
