## Supplementary material for "Human iPSC Derived Enamel Organoid Guided by Single-Cell Atlas of Human Tooth Development": File S1_marker_genes

### Sheet: Marker genes related to Fig.1D
Supplemental Table 1: Marker genes used to identify cell types in Figure.1D.
Cluster	Cell Type	Marker Gene	Gene Name	Aliases	References
1	Jaw Mesenchyme	LEPR	Leptin-receptor		Zhou, B.O., et al., Leptin-receptor-expressing mesenchymal stromal cells represent the main source of bone formed by adult bone marrow. Cell Stem Cell, 2014. 15(2): p. 154-68.
2	Osteoblasts	SPP1	Secreted Phosphoprotein 1	Osteopontin	Yamate, T., et al., Osteopontin expression by osteoclast and osteoblast progenitors in the murine bone marrow: demonstration of its requirement for osteoclastogenesis and its increase after ovariectomy. Endocrinology, 1997. 138(7): p. 3047-55.
		RUNX2	RUNX Family Transcription Factor 2		Schroeder, T.M., E.D. Jensen, and J.J. Westendorf, Runx2: a master organizer of gene transcription in developing and maturing osteoblasts. Birth Defects Res C Embryo Today, 2005. 75(3): p. 213-25.
3	Neuronal Cells	GAP43	Growth Associated Protein 43	Neuromodulin	Skene, J.H., et al., A protein induced during nerve growth (GAP-43) is a major component of growth-cone membranes. Science, 1986. 233(4765): p. 783-6.
4	Schwann Cells	MPZ	Myelin Protein Zero		Menichella, D.M., et al., The absence of myelin P0 protein produces a novel molecular phenotype in Schwann cells. Ann N Y Acad Sci, 1999. 883: p. 281-93.
		CDH19	Cadherin 19		Zorniak, M., P.A. Clark, and J.S. Kuo, Myelin-forming cell-specific cadherin-19 is a marker for minimally infiltrative glioblastoma stem-like cells. J Neurosurg, 2015. 122(1): p. 69-77.
5	Skeletal Myoblasts	PAX7	Paired Box 7		Brzóska, E., et al., Pax3 and Pax7 expression during myoblast differentiation in vitro and fast and slow muscle regeneration in vivo. Cell Biol Int, 2009. 33(4): p. 483-92.
		CDH15	Cadherin 15	Muscle Cadherin	Kaufmann, U., et al., The M-cadherin catenin complex interacts with microtubules in skeletal muscle cells: implications for the fusion of myoblasts. J Cell Sci, 1999. 112 ( Pt 1): p. 55-68.
6	Skeletal Myocytes	TTN	Titin		Labeit, S., et al., Towards a molecular understanding of titin. Embo j, 1992. 11(5): p. 1711-6.
		MYH8	Myosin Heavy Chain 8		Schiaffino, S., et al., Developmental myosins: expression patterns and functional significance. Skelet Muscle, 2015. 5: p. 22.
		NEB	Nebulin		McElhinny, A.S., et al., Nebulin: the nebulous, multifunctional giant of striated muscle. Trends Cardiovasc Med, 2003. 13(5): p. 195-201.
7	Respiratory Epithelium	CFAP73	Cilia And Flagella Associated Protein 73		Li, Z., K. Yao, and Y. Cao, Molecular cloning of a novel tissue-specific gene from human nasopharyngeal epithelium. Gene, 1999. 237(1): p. 235-40.
		CFAP65	Cilia And Flagella Associated Protein 65		Li, Z., K. Yao, and Y. Cao, Molecular cloning of a novel tissue-specific gene from human nasopharyngeal epithelium. Gene, 1999. 237(1): p. 235-40.
		CFAP45	Cilia And Flagella Associated Protein 45		Li, Z., K. Yao, and Y. Cao, Molecular cloning of a novel tissue-specific gene from human nasopharyngeal epithelium. Gene, 1999. 237(1): p. 235-40.
8	Otic Epithelium	EYA1	EYA Transcriptional Coactivator And Phosphatase 1		Abdelhak, S., et al., A human homologue of the Drosophila eyes absent gene underlies branchio-oto-renal (BOR) syndrome and identifies a novel gene family. Nat Genet, 1997. 15(2): p. 157-64.
		EYA4	EYA Transcriptional Coactivator And Phosphatase 4		Wayne, S., et al., Mutations in the transcriptional activator EYA4 cause late-onset deafness at the DFNA10 locus. Hum Mol Genet, 2001. 10(3): p. 195-200.	Zhang, Y., et al., A comparative study of Eya1 and Eya4 protein function and its implication in branchio-oto-renal syndrome and DFNA10. J Assoc Res Otolaryngol, 2004. 5(3): p. 295-304.
		FOXO1	Forkhead Box O1		Villarejo-Balcells, B., et al., Expression pattern of the FoxO1 gene during mouse embryonic development. Gene Expr Patterns, 2011. 11(5-6): p. 299-308.
9	Dental Mesenchyme	COL3A1	Collagen Type III Alpha 1 Chain		He, F., Y.H. Tan, and G. Zhang, [Isolation and identification of huamn dental pulp stem cells]. Hua Xi Kou Qiang Yi Xue Za Zhi, 2005. 23(1): p. 75-8.
		VIM	Vimentin		He, F., Y.H. Tan, and G. Zhang, [Isolation and identification of huamn dental pulp stem cells]. Hua Xi Kou Qiang Yi Xue Za Zhi, 2005. 23(1): p. 75-8.
		CDH12	Cadherin 12 or Neuronal Cadherin 2		Morrison, J. A. et al. Single-cell transcriptome analysis of avian neural crest migration reveals signatures of invasion and molecular transitions. eLife 6, doi:10.7554/eLife.28415 (2017).
10	Odontoblasts	DSPP	Dentin Sialophosphoprotein		Bègue-Kirn, C., Krebsbach, P. H., Bartlett, J. D. & Butler, W. T. Dentin sialoprotein, dentin phosphoprotein, enamelysin and ameloblastin: tooth-specific molecules that are distinctively expressed during murine dental differentiation. European journal of oral sciences 106, 963-970, doi:10.1046/j.0909-8836.1998.eos106510.x (1998).
11	Oral Epithelium	KRT14	Keratin 14		Su, L., Morgan, P. R. & Lane, E. B. Keratin 14 and 19 expression in normal, dysplastic and malignant oral epithelia. A study using in situ hybridization and immunohistochemistry. Journal of oral pathology & medicine : official publication of the International Association of Oral Pathologists and the American Academy of Oral Pathology 25, 293-301, doi:10.1111/j.1600-0714.1996.tb00265.x (1996).
		KRT5	Keratin 5		Su, L., Morgan, P. R. & Lane, E. B. Keratin 14 and 19 expression in normal, dysplastic and malignant oral epithelia. A study using in situ hybridization and immunohistochemistry. Journal of oral pathology & medicine : official publication of the International Association of Oral Pathologists and the American Academy of Oral Pathology 25, 293-301, doi:10.1111/j.1600-0714.1996.tb00265.x (1996).
		KRT6A	Keratin 6A		Su, L., Morgan, P. R. & Lane, E. B. Keratin 14 and 19 expression in normal, dysplastic and malignant oral epithelia. A study using in situ hybridization and immunohistochemistry. Journal of oral pathology & medicine : official publication of the International Association of Oral Pathologists and the American Academy of Oral Pathology 25, 293-301, doi:10.1111/j.1600-0714.1996.tb00265.x (1996).
		KRT16	Keratin 16		Su, L., Morgan, P. R. & Lane, E. B. Keratin 14 and 19 expression in normal, dysplastic and malignant oral epithelia. A study using in situ hybridization and immunohistochemistry. Journal of oral pathology & medicine : official publication of the International Association of Oral Pathologists and the American Academy of Oral Pathology 25, 293-301, doi:10.1111/j.1600-0714.1996.tb00265.x (1996).
		KRT17	Keratin 17		Su, L., Morgan, P. R. & Lane, E. B. Keratin 14 and 19 expression in normal, dysplastic and malignant oral epithelia. A study using in situ hybridization and immunohistochemistry. Journal of oral pathology & medicine : official publication of the International Association of Oral Pathologists and the American Academy of Oral Pathology 25, 293-301, doi:10.1111/j.1600-0714.1996.tb00265.x (1996).
12	Dental Epithelium	PITX2	Paired Like Homeodomain 2		ucchielli, M. L. et al. Mouse Otlx2/RIEG expression in the odontogenic epithelium precedes tooth initiation and requires mesenchyme-derived signals for its maintenance. Developmental biology 189, 275-284, doi:10.1006/dbio.1997.8672 (1997).
13	Ameloblast	AMELX	Amelogenin X-Linked		Snead, M. L., Luo, W., Lau, E. C. & Slavkin, H. C. Spatial- and temporal-restricted pattern for amelogenin gene expression during mouse molar tooth organogenesis. Development (Cambridge, England) 104, 77-85 (1988).
		AMBN	Ameloblastin		Lee, S. K. et al. Ameloblastin expression in rat incisors and human tooth germs. The International journal of developmental biology 40, 1141-1150 (1996).
		ENAM	Enamelin		Hu, J. C., Yamakoshi, Y., Yamakoshi, F., Krebsbach, P. H. & Simmer, J. P. Proteomics and genetics of dental enamel. Cells, tissues, organs 181, 219-231, doi:10.1159/000091383 (2005).
14	Salivary Mesenchyme	FAP	Fibroblast Activation Protein Alpha		Hu, J. C., Yamakoshi, Y., Yamakoshi, F., Krebsbach, P. H. & Simmer, J. P. Proteomics and genetics of dental enamel. Cells, tissues, organs 181, 219-231, doi:10.1159/000091383 (2005).
15	Endothelial Cells	PECAM1	Platelet And Endothelial Cell Adhesion Molecule 1	CD31	Albelda, S. M., Muller, W. A., Buck, C. A. & Newman, P. J. Molecular and cellular properties of PECAM-1 (endoCAM/CD31): a novel vascular cell-cell adhesion molecule. The Journal of cell biology 114, 1059-1068, doi:10.1083/jcb.114.5.1059 (1991).	Jiang, L. et al. Dimer conformation of soluble PECAM-1, an endothelial marker. The international journal of biochemistry & cell biology 77, 102-108, doi:10.1016/j.biocel.2016.06.001 (2016).
		CDH5	Cadherin 5 or CD144		Lampugnani, M. G. et al. A novel endothelial-specific membrane protein is a marker of cell-cell contacts. The Journal of cell biology 118, 1511-1522, doi:10.1083/jcb.118.6.1511 (1992).
16	Immune Cells	CD4	CD4 Molecule		Böheim, K., Denz, H., Böheim, C., Glassl, H. & Huber, H. An immunohistologic study of the distribution and status of activation of head and neck tumor infiltrating leukocytes. Archives of oto-rhino-laryngology 244, 127-132, doi:10.1007/bf00458563 (1987).	Filion, L. G., Izaguirre, C. A., Garber, G. E., Huebsh, L. & Aye, M. T. Detection of surface and cytoplasmic CD4 on blood monocytes from normal and HIV-1 infected individuals. Journal of immunological methods 135, 59-69, doi:10.1016/0022-1759(90)90256-u (1990).
		CD14	CD14 Molecule		Böheim, K., Denz, H., Böheim, C., Glassl, H. & Huber, H. An immunohistologic study of the distribution and status of activation of head and neck tumor infiltrating leukocytes. Archives of oto-rhino-laryngology 244, 127-132, doi:10.1007/bf00458563 (1987).
17	Salivary Epithelium	ELF4	E74 Like ETS Transcription Factor 4		Muraoka-Cook, R. S. et al. The intracellular domain of ErbB4 induces differentiation of mammary epithelial cells. Molecular biology of the cell 17, 4118-4129, doi:10.1091/mbc.e06-02-0101 (2006).	Vermeer, P. D. et al. Segregation of receptor and ligand regulates activation of epithelial growth factor receptor. Nature 422, 322-326, doi:10.1038/nature01440 (2003).
		ERBB4	Erb-B2 Receptor Tyrosine Kinase 4		Muraoka-Cook, R. S. et al. The intracellular domain of ErbB4 induces differentiation of mammary epithelial cells. Molecular biology of the cell 17, 4118-4129, doi:10.1091/mbc.e06-02-0101 (2006).
		BARX2	BARX Homeobox 2		Naka, T. & Yokose, S. Immunohistochemical localization of barx2 in the developing fetal mouse submandibular glands. Acta histochemica et cytochemica 42, 47-53, doi:10.1267/ahc.08027 (2009)	Tsau, C. et al. Barx2 and Fgf10 regulate ocular glands branching morphogenesis by controlling extracellular matrix remodeling. Development (Cambridge, England) 138, 3307-3317, doi:10.1242/dev.066241 (2011).
18	Cycling Salivary Epithelium	CDC25C	Cell Division Cycle 25C		Whitfield, M. L. et al. Identification of genes periodically expressed in the human cell cycle and their expression in tumors. Molecular biology of the cell 13, 1977-2000, doi:10.1091/mbc.02-02-0030 (2002).
		CENPK	Centromere Protein K		Whitfield, M. L. et al. Identification of genes periodically expressed in the human cell cycle and their expression in tumors. Molecular biology of the cell 13, 1977-2000, doi:10.1091/mbc.02-02-0030 (2002).
		RRM2	Ribonucleotide Reductase Regulatory Subunit M2		Whitfield, M. L. et al. Identification of genes periodically expressed in the human cell cSong, E. C. et al. Genetic and scRNA-seq Analysis Reveals Distinct Cell Populations that Contribute to Salivary Gland Development and Maintenance. Scientific reports 8, 14043, doi:10.1038/s41598-018-32343-z (2018).ycle and their expression in tumors. Molecular biology of the cell 13, 1977-2000, doi:10.1091/m…
19	Myoepithelial Cell	ACTA2	Actin Alpha 2, Smooth Muscle		Draeger, A., Nathrath, W. B., Lane, E. B., Sundström, B. E. & Stigbrand, T. I. Cytokeratins, smooth muscle actin and vimentin in human normal salivary gland and pleomorphic adenomas. Immunohistochemical studies with particular reference to myoepithelial and basal cells. APMIS : acta pathologica, microbiologica, et immunologica Scandinavica 99, 405-415, doi:10.1111/j.1699-0463.1991.tb05169.x (1991…	Haaksma, C. J., Schwartz, R. J. & Tomasek, J. J. Myoepithelial cell contraction and milk ejection are impaired in mammary glands of mice lacking smooth muscle alpha-actin. Biology of reproduction 85, 13-21, doi:10.1095/biolreprod.110.090639 (2011).	Song, E. C. et al. Genetic and scRNA-seq Analysis Reveals Distinct Cell Populations that Contribute to Salivary Gland Development and Maintenance. Scientific reports 8, 14043, doi:10.1038/s41598-018-32343-z (2018)
20	Salivary Ductal Cells	TFCP2L1	Transcription Factor CP2 Like 1	LBP9	Srinivasan, P. P. et al. Primary Salivary Human Stem/Progenitor Cells Undergo Microenvironment-Driven Acinar-Like Differentiation in Hyaluronate Hydrogel Culture. Stem cells translational medicine 6, 110-120, doi:10.5966/sctm.2016-0083 (2017).
		KRT7	Keratin 7		Draeger, A., Nathrath, W. B., Lane, E. B., Sundström, B. E. & Stigbrand, T. I. Cytokeratins, smooth muscle actin and vimentin in human normal salivary gland and pleomorphic adenomas. Immunohistochemical studies with particular reference to myoepithelial and basal cells. APMIS : acta pathologica, microbiologica, et immunologica Scandinavica 99, 405-415, doi:10.1111/j.1699-0463.1991.tb05169.x (1991…	Su, L., Morgan, P. R., Harrison, D. L., Waseem, A. & Lane, E. B. Expression of keratin mRNAs and proteins in normal salivary epithelia and pleomorphic adenomas. The Journal of pathology 171, 173-181, doi:10.1002/path.1711710305 (1993).

### Sheet: Marker genes related to Fig.2A
Supplemental Table 2: Marker genes used to identify cell types of the dental mesenchyme in Figure. 2A.
Cell type	Marker Gene	Gene Name	References
Dental Ectomesenchyme (DEM)	RUNX2	RUNX Family Transcription Factor 2	Chen, S. et al. Runx2, osx, and dspp in tooth development. Journal of dental research 88, 904-909, doi:10.1177/0022034509342873 (2009).
	PRRX1	Paired Related Homeobox 1	Lu, M. F. et al. prx-1 functions cooperatively with another paired-related homeobox gene, prx-2, to maintain cell fates within the craniofacial mesenchyme. Development (Cambridge, England) 126, 495-504 (1999).
	LEF1	Lymphoid Enhancer Binding Factor 1	Liu, F. et al. Wnt/beta-catenin signaling directs multiple stages of tooth morphogenesis. Developmental biology 313, 210-224, doi:10.1016/j.ydbio.2007.10.016 (2008).
	JAG1	Jagged Canonical Notch Ligand 1	Mustonen, T. et al. Lunatic fringe, FGF, and BMP regulate the Notch pathway during epithelial morphogenesis of teeth. Developmental biology 248, 281-293, doi:10.1006/dbio.2002.0734 (2002).
	PAX9	Paired Box 9	Mustonen, T. et al. Lunatic fringe, FGF, and BMP regulate the Notch pathway during epithelial morphogenesis of teeth. Developmental biology 248, 281-293, doi:10.1006/dbio.2002.0734 (2002).
Dental Follicle (DF)	PAX3	Paired Box 3	Lee, H.S., Lee, J., Kim, S.O., Song, J.S., Lee, J.H., Lee, S.I., Jung, H.S., and Choi, B.J. (2013). Comparative gene-expression analysis of the dental follicle and periodontal ligament in humans. PloS one 8, e84201. 10.1371/journal.pone.0084201.
	MFAP5	Microfibril Associated Protein 5	Lee, H.S., Lee, J., Kim, S.O., Song, J.S., Lee, J.H., Lee, S.I., Jung, H.S., and Choi, B.J. (2013). Comparative gene-expression analysis of the dental follicle and periodontal ligament in humans. PloS one 8, e84201. 10.1371/journal.pone.0084201.
	WNT2	Wnt Family Member 2	Lee, H.S., Lee, J., Kim, S.O., Song, J.S., Lee, J.H., Lee, S.I., Jung, H.S., and Choi, B.J. (2013). Comparative gene-expression analysis of the dental follicle and periodontal ligament in humans. PloS one 8, e84201. 10.1371/journal.pone.0084201.
	POSTN	Periostin	Hemeryck, L., Hermans, F., Chappell, J., Kobayashi, H., Lambrechts, D., Lambrichts, I., Bronckaers, A., and Vankelecom, H. (2022). Organoids from human tooth showing epithelial stemness phenotype and differentiation potential. Cellular and molecular life sciences : CMLS 79, 153. 10.1007/s00018-022-04183-8.
	NTN1	Netrin 1	Krivanek, J. et al. Dental cell type atlas reveals stem and differentiated cell types in mouse and human teeth. Nat Commun 11, 4816, doi:10.1038/s41467-020-18512-7 (2020).
	PODNL1	Podocan Like 1	Krivanek, J. et al. Dental cell type atlas reveals stem and differentiated cell types in mouse and human teeth. Nat Commun 11, 4816, doi:10.1038/s41467-020-18512-7 (2020).
Preodontoblast (POB)	FBN2	Fibrillin 2	Krivanek, J. et al. Dental cell type atlas reveals stem and differentiated cell types in mouse and human teeth. Nat Commun 11, 4816, doi:10.1038/s41467-020-18512-7 (2020).
	PTCH1	Patched 1	Aberg, T., Wozney, J. & Thesleff, I. Expression patterns of bone morphogenetic proteins (Bmps) in the developing mouse tooth suggest roles in morphogenesis and cell differentiation. Developmental dynamics : an official publication of the American Association of Anatomists 210, 383-396, doi:10.1002/(sici)1097-0177(199712)210:4<383::Aid-aja3>3.0.Co;2-c (1997).	Dassule, H. R., Lewis, P., Bei, M., Maas, R. & McMahon, A. P. Sonic hedgehog regulates growth and morphogenesis of the tooth. Development (Cambridge, England) 127, 4775-4785 (2000).
	FGF3	Fibroblast Growth Factor 3	Kettunen, P. et al. Associations of FGF-3 and FGF-10 with signaling networks regulating tooth morphogenesis. Developmental dynamics : an official publication of the American Association of Anatomists 219, 322-332, doi:10.1002/1097-0177(2000)9999:9999<::Aid-dvdy1062>3.0.Co;2-j (2000).	Aberg, T., Wozney, J. & Thesleff, I. Expression patterns of bone morphogenetic proteins (Bmps) in the developing mouse tooth suggest roles in morphogenesis and cell differentiation. Developmental dynamics : an official publication of the American Association of Anatomists 210, 383-396, doi:10.1002/(sici)1097-0177(199712)210:4<383::Aid-aja3>3.0.Co;2-c (1997)
Dental Papilla (DP)	FGF10	Fibroblast Growth Factor 10	Kettunen, P. et al. Associations of FGF-3 and FGF-10 with signaling networks regulating tooth morphogenesis. Developmental dynamics : an official publication of the American Association of Anatomists 219, 322-332, doi:10.1002/1097-0177(2000)9999:9999<::Aid-dvdy1062>3.0.Co;2-j (2000).
	SOX5	SRY-Box Transcription Factor 5	Kawasaki, K. et al. Expression of Sox genes in tooth development. The International journal of developmental biology 59, 471-478, doi:10.1387/ijdb.150192ao (2015).
Subodontoblast (SOB)	IGFBP5	Insulin Like Growth Factor Binding Protein 5	Aizawa, C., Saito, K. & Ohshima, H. Regulation of IGF-I by IGFBP3 and IGFBP5 during odontoblast differentiation in mice. Journal of oral biosciences 61, 157-162, doi:10.1016/j.job.2019.07.001 (2019).	Saito, K. & Ohshima, H. The putative role of insulin-like growth factor (IGF)-binding protein 5 independent of IGF in the maintenance of pulpal homeostasis in mice. Regenerative therapy 11, 217-224, doi:10.1016/j.reth.2019.08.001 (2019).
	SALL1	Spalt Like Transcription Factor 1	Krivanek, J. et al. Dental cell type atlas reveals stem and differentiated cell types in mouse and human teeth. Nat Commun 11, 4816, doi:10.1038/s41467-020-18512-7 (2020).
	ALPL5	Alkaline Phosphatase, Biomineralization Associated	Takamori, K. A histopathological and immunohistochemical study of dental pulp and pulpal nerve fibers in rats after the cavity preparation using Er:YAG laser. Journal of endodontics 26, 95-99, doi:10.1097/00004770-200002000-00009 (2000).
	HEY1	Hes Related Family BHLH Transcription Factor With YRPW Motif 1	Kibe, K., Nakatomi, M., Kataoka, S., Toyono, T., and Seta, Y. (2018). Hey1 and Hey2 are differently expressed during mouse tooth development. Gene expression patterns : GEP 27, 99-105. 10.1016/j.gep.2017.11.004.
	THY1	Thy-1 Cell Surface Antigen	Hosoya, A., Hiraga, T., Ninomiya, T., Yukita, A., Yoshiba, K., Yoshiba, N., Takahashi, M., Ito, S., and Nakamura, H. (2012). Thy-1-positive cells in the subodontoblastic layer possess high potential to differentiate into hard tissue-forming cells. Histochemistry and cell biology 137, 733-742. 10.1007/s00418-012-0928-1.
Odontoblast (OB)	PHEX	Phosphate Regulating Endopeptidase Homolog X-Linked	Ruchon, A. F. et al. Developmental expression and tissue distribution of Phex protein: effect of the Hyp mutation and relationship to bone markers. Journal of bone and mineral research : the official journal of the American Society for Bone and Mineral Research 15, 1440-1450, doi:10.1359/jbmr.2000.15.8.1440 (2000).	Bleicher, F., Couble, M. L., Buchaille, R., Farges, J. C. & Magloire, H. New genes involved in odontoblast differentiation. Advances in dental research 15, 30-33, doi:10.1177/08959374010150010701 (2001).	Seidel, K., Marangoni, P., Tang, C., Houshmand, B., Du, W., Maas, R.L., Murray, S., Oldham, M.C., and Klein, O.D. (2017). Resolving stem and progenitor cells in the adult mouse incisor through gene co-expression analysis. eLife 6. 10.7554/eLife.24712.
	MMP20	Matrix Metallopeptidase 20	Palosaari, H. et al. Regulation and interactions of MT1-MMP and MMP-20 in human odontoblasts and pulp tissue in vitro. Journal of dental research 81, 354-359, doi:10.1177/154405910208100513 (2002).	O'Sullivan, J. et al. Whole-Exome sequencing identifies FAM20A mutations as a cause of amelogenesis imperfecta and gingival hyperplasia syndrome. American journal of human genetics 88, 616-620, doi:10.1016/j.ajhg.2011.04.005 (2011).
	DSPP	Dentin Sialophosphoprotein	Simon, S. et al. Molecular characterization of young and mature odontoblasts. Bone 45, 693-703, doi:10.1016/j.bone.2009.06.018 (2009).	D'Souza, R. N. et al. Gene expression patterns of murine dentin matrix protein 1 (Dmp1) and dentin sialophosphoprotein (DSPP) suggest distinct developmental functions in vivo. Journal of bone and mineral research : the official journal of the American Society for Bone and Mineral Research 12, 2040-2049, doi:10.1359/jbmr.1997.12.12.2040 (1997).	Chen, S. et al. Differential regulation of dentin sialophosphoprotein expression by Runx2 during odontoblast cytodifferentiation. The Journal of biological chemistry 280, 29717-29727, doi:10.1074/jbc.M502929200 (2005).
	NES	Nestin	Liu, F. et al. Wnt/beta-catenin signaling directs multiple stages of tooth morphogenesis. Developmental biology 313, 210-224, doi:10.1016/j.ydbio.2007.10.016 (2008).	Miyazaki, T. et al. Inhibition of the terminal differentiation of odontoblasts and their transdifferentiation into osteoblasts in Runx2 transgenic mice. Archives of histology and cytology 71, 131-146, doi:10.1679/aohc.71.131 (2008).
	COL1A1	Collagen Type I Alpha 1 Chain	Liu, F. et al. Wnt/beta-catenin signaling directs multiple stages of tooth morphogenesis. Developmental biology 313, 210-224, doi:10.1016/j.ydbio.2007.10.016 (2008).	Braut, A., Kollar, E. J. & Mina, M. Analysis of the odontogenic and osteogenic potentials of dental pulp in vivo using a Col1a1-2.3-GFP transgene. The International journal of developmental biology 47, 281-292 (2003).
	DLL1	Delta Like Canonical Notch Ligand 1	Liu, F. et al. Wnt/beta-catenin signaling directs multiple stages of tooth morphogenesis. Developmental biology 313, 210-224, doi:10.1016/j.ydbio.2007.10.016 (2008).
	SMPD3	Sphingomyelin Phosphodiesterase 3	Krivanek, J. et al. Dental cell type atlas reveals stem and differentiated cell types in mouse and human teeth. Nat Commun 11, 4816, doi:10.1038/s41467-020-18512-7 (2020).
	WNT6	Wnt Family Member 6	Krivanek, J. et al. Dental cell type atlas reveals stem and differentiated cell types in mouse and human teeth. Nat Commun 11, 4816, doi:10.1038/s41467-020-18512-7 (2020).
	CCN4	Cellular Communication Network Factor 4	Krivanek, J. et al. Dental cell type atlas reveals stem and differentiated cell types in mouse and human teeth. Nat Commun 11, 4816, doi:10.1038/s41467-020-18512-7 (2020).
	S100A13	S100 Calcium Binding Protein A13	Krivanek, J. et al. Dental cell type atlas reveals stem and differentiated cell types in mouse and human teeth. Nat Commun 11, 4816, doi:10.1038/s41467-020-18512-7 (2020).
	SLC8A3	Solute Carrier Family 8 Member A3	Krivanek, J. et al. Dental cell type atlas reveals stem and differentiated cell types in mouse and human teeth. Nat Commun 11, 4816, doi:10.1038/s41467-020-18512-7 (2020).
	DMP1	Dentin Matrix Acidic Phosphoprotein 1	D'Souza, R. N. et al. Gene expression patterns of murine dentin matrix protein 1 (Dmp1) and dentin sialophosphoprotein (DSPP) suggest distinct developmental functions in vivo. Journal of bone and mineral research : the official journal of the American Society for Bone and Mineral Research 12, 2040-2049, doi:10.1359/jbmr.1997.12.12.2040 (1997)

### Sheet: Marker genes related to Fig.3A
Supplemental Table 3: Marker genes used to identify cell types of the dental epithelium in Figure. 3A.
Cell Type	Marker Gene	Gene Name		References
Oral Epithelium (OE)	KRT6A	Keratin 6A		Su, L., Morgan, P. R. & Lane, E. B. Keratin 14 and 19 expression in normal, dysplastic and malignant oral epithelia. A study using in situ hybridization and immunohistochemistry. Journal of oral pathology & medicine : official publication of the International Association of Oral Pathologists and the American Academy of Oral Pathology 25, 293-301, doi:10.1111/j.1600-0714.1996.tb00265.x (1996).
	KRT13	Keratin 13		Su, L., Morgan, P. R. & Lane, E. B. Keratin 14 and 19 expression in normal, dysplastic and malignant oral epithelia. A study using in situ hybridization and immunohistochemistry. Journal of oral pathology & medicine : official publication of the International Association of Oral Pathologists and the American Academy of Oral Pathology 25, 293-301, doi:10.1111/j.1600-0714.1996.tb00265.x (1996).
Enamel Knot (EK)	SHH	Sonic Hedgehog Signaling Molecule		Su, L., Morgan, P. R. & Lane, E. B. Keratin 14 and 19 expression in normal, dysplastic and malignant oral epithelia. A study using in situ hybridization and immunohistochemistry. Journal of oral pathology & medicine : official publication of the International Association of Oral Pathologists and the American Academy of Oral Pathology 25, 293-301, doi:10.1111/j.1600-0714.1996.tb00265.x (1996).
	LEF1	Lymphoid Enhancer Binding Factor 1		Yu, W. et al. Pitx2-Sox2-Lef1 interactions specify progenitor oral/dental epithelial cell signaling centers. Development (Cambridge, England) 147, doi:10.1242/dev.186023 (2020).	Vaahtokari, A., Aberg, T., Jernvall, J., Keränen, S. & Thesleff, I. The enamel knot as a signaling center in the developing mouse tooth. Mechanisms of development 54, 39-43, doi:10.1016/0925-4773(95)00459-9 (1996).	Thesleff, I., Keränen, S. & Jernvall, J. Enamel knots as signaling centers linking tooth morphogenesis and odontoblast differentiation. Advances in dental research 15, 14-18, doi:10.1177/08959374010150010401 (2001).
	FGF4	Fibroblast Growth Factor 4		Yu, W. et al. Pitx2-Sox2-Lef1 interactions specify progenitor oral/dental epithelial cell signaling centers. Development (Cambridge, England) 147, doi:10.1242/dev.186023 (2020).	Vaahtokari, A., Aberg, T., Jernvall, J., Keränen, S. & Thesleff, I. The enamel knot as a signaling center in the developing mouse tooth. Mechanisms of development 54, 39-43, doi:10.1016/0925-4773(95)00459-9 (1996).	Thesleff, I., Keränen, S. & Jernvall, J. Enamel knots as signaling centers linking tooth morphogenesis and odontoblast differentiation. Advances in dental research 15, 14-18, doi:10.1177/08959374010150010401 (2001).
	FGFR2*	Fibroblast Growth Factor Receptor 2		Predicted
	CADM1*	Cell Adhesion Molecule 1		Predicted
	PCDH7*	Protocadherin 7		Predicted
Dental Epithelium (DE)	PITX2	Paired Like Homeodomain 2		Mucchielli, M. L. et al. Mouse Otlx2/RIEG expression in the odontogenic epithelium precedes tooth initiation and requires mesenchyme-derived signals for its maintenance. Developmental biology 189, 275-284, doi:10.1006/dbio.1997.8672 (1997).	Yu, W. et al. Pitx2-Sox2-Lef1 interactions specify progenitor oral/dental epithelial cell signaling centers. Development (Cambridge, England) 147, doi:10.1242/dev.186023 (2020).
	KRT5*	Keratin 5		Predicted
	KRT17*	Keratin 17		Predicted
Cervical Loop (CL)	LGR6	Leucine Rich Repeat Containing G Protein-Coupled Receptor 6		Chang, J.Y., Wang, C., Jin, C., Yang, C., Huang, Y., Liu, J., McKeehan, W.L., D'Souza, R.N., and Wang, F. (2013). Self-renewal and multilineage differentiation of mouse dental epithelial stem cells. Stem cell research 11, 990-1002. 10.1016/j.scr.2013.06.008.
	TRPM3*	Transient Receptor Potential Cation Channel Subfamily M Member 3		Predicted
	DACH1*	Dachshund Family Transcription Factor 1		Predicted
Outer Enamel Epithelium (OEE)	IGFBP5**	Insulin Like Growth Factor Binding Protein 5		Novel
Stratum Intermedium Outer (SIO)	CDH12*	Cadherin 12		Predicted
	SOX5*	SRY-Box Transcription Factor 5		Predicted
Inner Enamel Epithelium (IEE)	UNC5C*	Unc-5 Netrin Receptor C		Predicted
	RYR2*	Ryanodine Receptor 2		Predicted
Stratum Reticulum Inner (SRI)	PCDH7**	Protocadherin 7		Novel
	FLNA*	Filamin A		Predicted
	SCUBE3*	Signal Peptide, CUB Domain And EGF Like Domain Containing 3		Predicted
Stratum Intermedium Inner (SII)	FBN2**	Fibrillin 2		Novel
	AFF3*	AF4/FMR2 Family Member 3		Predicted
	AUTS2*	Activator Of Transcription And Developmental Regulator AUTS2		Predicted
Preameloblast (PA)	VWDE	Von Willebrand Factor D And EGF Domains		Krivanek, J. et al. Dental cell type atlas reveals stem and differentiated cell types in mouse and human teeth. Nat Commun 11, 4816, doi:10.1038/s41467-020-18512-7 (2020).
	SHH	Sonic Hedgehog Signaling Molecule		Klein, O. D. et al. An FGF signaling loop sustains the generation of differentiated progeny from stem cells in mouse incisors. Development (Cambridge, England) 135, 377-385, doi:10.1242/dev.015081 (2008).
	CYP2S1	Cytochrome P450 Family 2 Subfamily S Member 1		Krivanek, J. et al. Dental cell type atlas reveals stem and differentiated cell types in mouse and human teeth. Nat Commun 11, 4816, doi:10.1038/s41467-020-18512-7 (2020).
	KIF5C		Kinesin Family Member 5C	Krivanek, J. et al. Dental cell type atlas reveals stem and differentiated cell types in mouse and human teeth. Nat Commun 11, 4816, doi:10.1038/s41467-020-18512-7 (2020).
	RERE*	Arginine-Glutamic Acid Dipeptide Repeats		Predicted
	MSI2*	Musashi RNA Binding Protein 2		Predicted
Stratum Reticulum Outer (SRO)	DST*	Dystonin		Predicted
	ENOX1*	Ecto-NOX Disulfide-Thiol Exchanger 1		Predicted
Ameloblast (AM)	DSPP	Dentin Sialophosphoprotein		MacDougall, M., Nydegger, J., Gu, T.T., Simmons, D., Luan, X., Cavender, A., and D'Souza, R.N. (1998). Developmental regulation of dentin sialophosphoprotein during ameloblast differentiation: a potential enamel matrix nucleator. Connective tissue research 39, 25-37; discussion 63-27. 10.3109/03008209809023909.
	AMELX	Amelogenin X-Linked		Snead, M. L., Luo, W., Lau, E. C. & Slavkin, H. C. Spatial- and temporal-restricted pattern for amelogenin gene expression during mouse molar tooth organogenesis. Development (Cambridge, England) 104, 77-85 (1988).
	AMBN	Ameloblastin		Lee, S. K. et al. Ameloblastin expression in rat incisors and human tooth germs. The International journal of developmental biology 40, 1141-1150 (1996).
Secretory Ameloblast (SAM)	MMP20	Matrix Metallopeptidase 20		Guan, X. & Bartlett, J. D. MMP20 modulates cadherin expression in ameloblasts as enamel develops. Journal of dental research 92, 1123-1128, doi:10.1177/0022034513506581 (2013).
	PLOD2	Procollagen-Lysine,2-Oxoglutarate 5-Dioxygenase 2		Lacruz, R.S., Smith, C.E., Bringas, P., Jr., Chen, Y.B., Smith, S.M., Snead, M.L., Kurtz, I., Hacia, J.G., Hubbard, M.J., and Paine, M.L. (2012). Identification of novel candidate genes involved in mineralization of dental enamel by genome-wide transcript profiling. Journal of cellular physiology 227, 2264-2275. 10.1002/jcp.22965.
	ENAM	Enamelin		Hu, J. C., Yamakoshi, Y., Yamakoshi, F., Krebsbach, P. H. & Simmer, J. P. Proteomics and genetics of dental enamel. Cells, tissues, organs 181, 219-231, doi:10.1159/000091383 (2005).
*Predicted **Novel
