## Supplementary material for "Human iPSC Derived Enamel Organoid Guided by Single-Cell Atlas of Human Tooth Development": File S3_RNAscope_logic_tables

### Sheet: 80d odonto. lineages
80d		KRT5 -
			Probe
			KRT5	DSPP	IGFBP5	SALL1	FGF10	SOX5	PRRX1	FBN2	Scored as	Plotted as
	Cluster	DP	-	NA	NA	+	+	+	NA	NA	SALL1+FGF10+SOX5/2	DP scores > alpha percentile
		DF	-	NA	+	NA	NA	NA	+	NA	IGFBP2+PRRX1	DF scores > alpha percentile
		DEM	-	NA	NA	NA	NA	NA	+	NA	PRRX1	DEM scores > alpha percentile
		alpha	0.75

### Sheet: 117d odonto. lineages
117d		KRT5 -
			Probe
			KRT5	DSPP	IGFBP5	SALL1	FGF10	SOX5	PRRX1	FBN2	Scored as	Plotted as
	Cluster	OB	-	+	NA	NA	NA	NA	NA	NA	DSPP	OB scores > alpha percentile
		SOB	-	NA	+	+	NA	NA	NA	NA	IGFBP2+SALL1/2	SOB scores > alpha percentile
		POB	-	NA	NA	+	NA	NA	NA	+	SALL1+FBN2/2	POB scores > alpha percentile
		DP	-	NA	NA	+	+	+	NA	NA	SALL1+FGF10+SOX5/2	DP scores > alpha percentile
		DF	-	NA	+	NA	NA	NA	+	NA	IGFBP2+PRRX1	DF scores > alpha percentile
		DEM	-	NA	NA	NA	NA	NA	+	NA	PRRX1	DEM scores > alpha percentile
		alpha	0.75

### Sheet: 80d amelo. lineages
80d		KRT5 +
			Probe
			PCDH7	FBN2	KRT5	VWDE	IGFPB5	FGF4
	Cluster	EK	0, Low, High	0,Low, High	Low, High	0	0, Low	High
		IEE	0, Low	0, Low, High	Low	0, Low, High	0	0, Low
		SRI	0, Low, High	0, Low	Low	0, Low	0, Low	0, Low
		OEE	0, Low, High	0, Low, High	Low, High	0, Low	Low, High	0, Low
		CL	0, Low	High	Low	0, Low	0,Low	0, Low
		SII	0, Low	High	Low, High	High	0, Low	0, Low
		alpha	0.75
		Low	>0, < alpha percentile
		High	> alpha percentile, = alpha percentile

### Sheet: 117d amelo. lineages
117d		KRT5 +
			Probe
			PCDH7	FBN2	KRT5	VWDE	IGFPB5	DSPP	ENAM
	Cluster	PA	0, Low	0, Low	Low	High	0, Low	NA	NA
		IEE	0, Low	Low, HIgh	Low	Low	0	NA	NA
		SII	0, Low	High	High	High	0, Low	NA	NA
		SIO	0, Low	Low, High	High	0, Low	Low, High	NA	NA
		OEE	0, Low, High	0, Low	Low, High	0, Low	High	NA	NA
		CL	0, Low	0, Low, HIgh	High	0	0	0	0
		SRI	0, Low, High	0	Low, High	Low	0, Low	NA	NA
		SRO	0, Low, High	0	Low	0	0, Low	NA	NA
		sAM	NA	NA	Low, High	NA	NA	High	0, Low
		eAM	NA	NA	Low, High	NA	NA	0, Low	High
		alpha	0.75
		Low	>0, < alpha percentile
		High	> alpha percentile, = alpha percentile
