## Supplementary material for "Human iPSC Derived Enamel Organoid Guided by Single-Cell Atlas of Human Tooth Development": File S4_QuPath_Settings

### Sheet: 117d_H3
117d_H3_CI_BC
Scale (xy)	0.5
BC radius	50	pixels	all channels but dapi - R1C1
	Subcellular spot				Cell detection
	Ch1	-1			Background radius	40	px
	Ch2	700			Median filter radius	3	px
	Ch3	2000			Sigma	3	px
	Ch4	-1			Min Area	100	px^2
	Ch5	2500			Max Area	2000	px^2
	Ch6	1000			Intensity parameters
	Ch7	3500			Threshold	100
	Ch8	15000			Split by shape	x
	Ch9	2500			Cell parameters
	Ch10	200			Cell expansion	10	px
	Ch11	1500			Include cell nucleus	x
	Ch12	4500			General
	Ch13	600			Smooth boundaries	x
					Make measurements	x
Smooth before detection	x
Split by intensity	x
Split by shape	-
Expected spot size	6	px^2
Min spot size	2	px^2
Max spot size	12	px^2
Include clusters	x

### Sheet: 117d_K3
117d_K3_CI_BC
Scale (xy)	0.5
BC radius	50	pixels	all channels but dapi - R1C1
	Subcellular spot				Cell detection
	Ch1	-1			Background radius	40	px
	Ch2	300			Median filter radius	3	px
	Ch3	300			Sigma	3	px
	Ch4	300			Min Area	100	px^2
	Ch5	600			Max Area	2000	px^2
	Ch6	600			Intensity parameters
	Ch7	2000			Threshold	100
	Ch8	300			Split by shape	x
	Ch9	100			Cell parameters
	Ch10	200			Cell expansion	10	px
	Ch11	200			Include cell nucleus	x
	Ch12	700			General
	Ch13	150			Smooth boundaries	x
					Make measurements	x
Smooth before detection	x
Split by intensity	x
Split by shape	-
Expected spot size	6	px^2
Min spot size	2	px^2
Max spot size	12	px^2
Include clusters	x

### Sheet: 80d_B2
80d_B2_U.Incisor
Scale (xy)	none
BC radius	50	pixels	all channels but dapi - R1C1
	Subcellular spot				Cell detection
	Ch1	-1			Background radius	80	px
	Ch2	2500			Median filter radius	6	px
	Ch3	10000			Sigma	6	px
	Ch4	13000			Min Area	400	px^2
	Ch5	2000			Max Area	8000	px^2
	Ch6	25000			Intensity parameters
	Ch7	10000			Threshold	500
	Ch8	7000			Split by shape	x
	Ch9	2500			Cell parameters
	Ch10	25000			Cell expansion	20	px
	Ch11	25000			Include cell nucleus	x
	Ch12	7000			General
	Ch13	3500			Smooth boundaries	x
					Make measurements	x
Smooth before detection	x
Split by intensity	x
Split by shape	-
Expected spot size	9	px^2
Min spot size	3	px^2
Max spot size	18	px^2
Include clusters	x

### Sheet: 80d_E1
80d E1 l ant
Scale (xy)	none
BC radius	50	pixels	all channels but dapi - R1C1
	Subcellular spot				Cell detection
	Ch1	-1			Setup parameters
	Ch2	800			Requested pixel size	0.1
	Ch3	2000			Nucleus parameters
	Ch4	24000			Background radius	15	µm
	Ch5	20000			Median filter radius	1	µm
	Ch6	2000			Sigma	1	µm
	Ch7	2000			Min Area	10	µm^2
	Ch8	20000			Max Area	200	µm^2
	Ch9	3500			Intensity parameters
	Ch10	500			Threshold	4000
	Ch11	1000			Split by shape	x
	Ch12	800			Cell parameters
	Ch13	2000			Cell expansion	5	µm
					Include cell nucleus	x
					General
Smooth before detection	x				Smooth boundaries	x
Split by intensity	x				Make measurements	x
Split by shape	-
Expected spot size	0.4	µm^2
Min spot size	0.1	µm^2
Max spot size	1	µm^2
Include clusters	x
